# Systematic determination of in vitro phenotypic resistance to HIV-1 integrase strand transfer inhibitors from clinical samples

**DOI:** 10.1101/621755

**Authors:** Aniqa Shahid, Wendy W. Zhang, Vincent Montoya, Peter K. Cheung, Natalia Oliveira, Manraj S. Sidhu, Conan K. Woods, Marjorie A. Robbins, Chanson J. Brumme, P. Richard Harrigan

## Abstract

Phenotypic resistance data is relatively sparse for the newest HIV-1 integrase strand transfer inhibitors (INSTIs), dolutegravir (DTG), bictegravir (BIC), and cabotegravir (CAB). In this study, we report the phenotypic susceptibility of a large panel of oligo-clonal patient-derived HIV-1 integrase viruses. Representative clinical samples (N=141) were selected from a large database (N=17,197) of clinically-derived HIV integrase sequences, based on the presence of permutations of substitutions at 27 pre-defined positions in integrase (N=288). HIV-1 RNA was extracted from patient samples and diluted to approximately 500 HIV RNA copies/mL. Using an “oligo-clonal” amplification approach to achieve single-copy amplification, these dilutions were subjected to 12 parallel RT-PCR reactions to amplify integrase. Confirmed clonal amplicons were co-transfected with linearized pNL4.3∆int into CEM-GXR cells. In total, 162 HIV-1 viruses that carried no mixtures and had a unique sequence were harvested, and phenotyped in MT4-LTR-EGFP cells subsequently. Variants with the highest fold change (FC) had G140S and Q148R/H and resistant to all five drugs; R263K was the only single variant conferring >3-FC to DTG, BIC and CAB. There was extensive cross-resistance between DTG, BIC, and CAB and phenotypic resistance values for all the three INSTIs were almost collinear. The greatest exceptions were variants with N155H/G163E or L74I/T97M/F121C/V151I/E157Q/G163K, where both had >70-FC for CAB, while <3-FC for DTG and BIC. While site-directed mutagenesis is invaluable; the systematic selection of representative mutational patterns observed *in vivo* provides an efficient way to identify clinically relevant drug resistance.
