## Supplemental Table 1 for "Systematic determination of in vitro phenotypic resistance to HIV-1 integrase strand transfer inhibitors from clinical samples"

### Sheet: Supplemental Table 1
	27 codon positions in HIV-1 Integrase
Clinical samples	H51	T66	L68	L74	V79	E92	Q95	T97	H114	G118	F121	A128	E138	G14	Y143	P145	Q146	S147	Q148	V151	S153	N155	E157	G163	S23	D232	R263
8514	.	.	.	.	.	.	.	.	.	.	.	.	.	.	.	.	.	.	.	.	.	.	.	.	.	.	.
768	.	.	.	.	.	.	.	.	.	.	.	.	.	.	.	.	.	.	.	.	.	.	.	.	N	.	.
429	.	.	.	.	.	.	.	.	.	.	.	.	.	.	.	.	.	.	.	.	.	.	.	E	.	.	.
332	.	.	.	.	.	.	.	.	.	.	.	.	.	.	.	.	.	.	.	I	.	.	.	.	.	.	.
321	.	.	.	I	.	.	.	.	.	.	.	.	.	.	.	.	.	.	.	.	.	.	.	.	.	.	.
275	.	.	.	.	.	.	.	.	.	.	.	.	.	.	.	.	.	.	.	.	.	.	.	.	.	E	.
119	.	.	.	.	.	.	.	.	.	.	.	.	.	.	.	.	.	.	.	.	.	.	Q	.	.	.	.
91	.	.	.	.	.	.	.	A	.	.	.	.	.	.	.	.	.	.	.	.	.	.	.	.	.	.	.
63	.	.	.	.	.	.	.	.	.	.	.	.	.	.	.	.	.	.	.	.	.	.	.	.	N	E	.
52	.	.	.	.	.	.	.	.	.	.	.	.	.	.	.	.	.	.	.	.	.	.	.	E	N	.	.
47	.	.	.	I	.	.	.	.	.	.	.	.	.	.	.	.	.	.	.	.	.	.	.	E	.	.	.
40	.	.	.	.	.	.	.	.	.	.	.	.	.	.	.	.	.	.	.	.	.	.	.	A	.	.	.
38	.	.	.	.	.	.	.	.	.	.	.	.	.	.	.	.	.	.	.	.	.	.	.	T	.	.	.
34	.	.	.	.	.	.	.	.	.	.	.	.	.	.	.	.	.	.	.	.	.	H	.	.	.	.	.
30	.	.	.	.	.	.	.	.	.	.	.	.	Q	.	.	.	.	.	.	.	.	.	.	.	.	.	.
29	.	.	.	M	.	.	.	.	.	.	.	.	.	.	.	.	.	.	.	.	.	.	.	.	.	.	.
29	.	.	.	.	.	.	.	.	.	.	.	.	D	.	.	.	.	.	.	.	.	.	.	.	.	.	.
28	.	.	.	.	.	Q	.	.	.	.	.	.	.	.	.	.	.	.	.	.	.	.	.	.	.	.	.
25	.	.	.	.	.	.	H	.	.	.	.	.	.	.	.	.	.	.	.	.	.	.	.	.	.	.	.
25	.	.	.	.	.	.	.	.	.	.	.	.	.	S	.	.	.	.	H	.	.	.	.	.	.	.	.
23	.	.	.	.	.	.	.	.	.	.	.	.	.	.	.	.	.	.	.	.	.	.	.	Q	.	.	.
22	.	.	.	.	.	.	.	.	.	.	.	.	.	.	.	.	.	.	.	I	.	H	.	.	.	N	.
22	.	.	.	.	.	.	.	.	.	.	.	.	.	.	.	.	.	.	.	.	.	.	.	V	.	.	.
19	.	.	.	V	.	.	.	.	.	.	.	.	.	.	.	.	.	.	.	.	.	.	.	.	.	.	.
19	.	.	.	I	.	.	.	A	.	.	.	.	.	.	.	.	.	.	.	.	.	.	.	.	.	.	.
19	.	.	.	V	.	.	.	.	.	.	.	.	.	.	.	.	.	.	.	.	.	.	.	E	.	.	.
18	.	.	.	.	.	.	.	.	.	.	.	.	.	.	.	.	.	.	.	.	.	.	.	.	G	.	.
17	.	.	.	.	.	.	.	.	.	.	.	.	.	.	.	.	.	.	.	.	A	.	.	.	.	.	.
17	.	.	.	.	.	.	P	.	.	.	.	.	.	.	.	.	.	.	.	.	.	.	.	.	.	.	.
16	.	.	.	.	I	.	.	.	.	.	.	.	.	.	.	.	.	.	.	.	.	.	.	.	.	.	.
16	.	.	.	.	I	.	.	.	.	.	.	.	K	.	.	.	.	G	R	.	.	.	.	E	.	.	.
15	.	.	M	.	.	.	.	.	.	.	.	.	.	.	.	.	.	.	.	.	.	.	.	.	.	.	.
15	.	.	.	.	.	.	.	.	.	.	.	.	K	.	.	.	.	.	R	.	.	.	.	.	.	.	.
15	.	.	V	.	.	.	.	.	.	.	.	.	.	.	.	.	.	.	.	.	.	.	.	.	.	.	.
15	.	.	.	.	.	.	.	.	.	.	.	.	.	.	.	.	.	.	.	.	.	.	.	N	.	.	.
14	.	.	.	.	.	.	.	.	.	.	.	.	.	.	.	.	.	.	.	I	.	.	.	.	.	E	.
13	.	.	.	I	.	.	.	.	.	.	.	.	.	.	.	.	.	.	.	.	.	.	.	.	N	.	.
10	.	.	.	.	.	.	.	.	.	.	.	T	.	.	.	.	.	.	.	.	.	.	.	.	.	.	.
10	.	.	.	I	.	.	.	.	.	.	.	.	.	.	.	.	.	.	.	.	.	.	Q	.	.	.	.
9	.	.	.	.	A	.	.	.	.	.	.	.	.	.	.	.	.	.	.	.	.	.	.	.	.	.	.
9	.	.	.	.	.	.	S	.	.	.	.	.	.	.	.	.	.	.	.	.	.	.	.	.	.	.	.
8	.	.	.	.	.	.	.	.	.	.	.	.	K	.	.	.	.	.	.	.	.	.	.	.	.	.	.
8	.	.	.	.	.	.	A	.	.	.	.	.	.	.	.	.	.	.	.	.	.	.	.	.	.	.	.
8	.	.	.	.	.	.	.	.	.	.	.	.	.	.	.	.	.	.	.	.	.	.	D	.	.	.	.
8	.	.	.	.	.	.	.	A	.	.	.	.	.	.	.	.	.	.	.	.	.	H	.	.	.	.	.
8	.	.	.	.	.	.	.	.	.	.	.	.	.	.	.	.	.	.	.	.	.	.	.	R	.	.	.
7	.	.	.	.	.	.	.	.	.	.	.	.	.	.	.	.	.	.	.	.	.	.	Q	.	N	.	.
7	.	.	.	.	.	.	.	A	.	.	.	.	.	.	R	.	.	.	.	.	.	.	.	.	.	.	.
7	.	.	.	I	.	.	.	.	.	.	.	.	.	S	.	.	.	.	H	.	.	.	.	.	.	E	.
7	.	.	.	.	.	.	.	.	.	.	.	.	.	S	.	.	.	.	H	I	.	.	.	.	.	.	.
7	.	.	.	.	.	.	.	.	.	.	.	.	.	.	.	.	.	.	.	.	.	.	K	.	.	.	.
6	.	.	.	.	.	.	.	.	.	.	.	.	.	.	.	.	.	.	.	.	.	.	.	D	.	.	.
6	.	A	.	.	.	.	.	.	.	.	.	.	.	.	.	.	.	.	.	.	.	.	.	.	N	.	.
6	.	.	.	I	.	.	.	.	.	.	.	.	.	.	.	.	.	.	.	.	.	.	.	.	.	E	.
6	.	.	.	.	.	.	.	A	.	.	.	.	.	.	.	.	.	.	.	.	.	.	.	.	.	E	.
6	.	.	.	.	.	.	.	S	.	.	.	.	.	.	.	.	.	.	.	.	.	.	.	.	.	.	.
6	.	.	.	.	.	.	.	.	.	.	.	.	.	.	.	.	.	.	.	.	.	.	.	E	.	E	.
5	.	.	I	.	.	.	.	.	.	.	.	.	.	.	.	.	.	.	.	.	.	.	.	.	.	.	.
5	.	.	.	.	.	.	.	.	.	.	.	.	.	.	.	.	.	.	.	.	.	.	.	.	.	N	.
5	.	.	.	.	.	.	.	A	.	.	.	.	.	S	.	.	.	.	H	.	.	.	.	.	.	.	.
5	.	.	.	.	.	.	.	.	.	.	.	.	.	.	.	.	.	.	.	.	.	H	.	.	R	.	.
5	.	.	.	.	.	Q	.	.	.	.	.	.	.	.	.	.	.	.	.	.	.	.	.	E	.	.	.
5	.	.	.	.	.	.	.	.	.	.	.	.	.	.	.	.	.	.	.	.	.	.	.	M	.	.	.
5	.	.	.	M	.	.	.	A	.	.	.	.	.	.	.	.	.	.	.	.	.	.	.	.	.	.	.
5	.	.	S	.	.	.	.	.	.	.	.	.	.	.	.	.	.	.	.	.	.	.	.	.	.	.	.
5	.	.	.	.	.	.	.	.	.	.	.	.	.	.	.	.	.	G	.	.	.	.	.	.	.	.	.
4	.	.	.	.	.	Q	.	A	.	.	.	.	.	.	.	.	.	.	.	.	.	.	.	.	.	.	.
4	.	.	.	.	.	Q	.	.	.	.	.	.	.	.	.	.	.	.	.	.	.	H	.	.	.	.	.
4	.	.	.	.	.	.	T	.	.	.	.	.	.	.	.	.	.	.	.	.	.	.	.	.	.	.	.
4	.	.	.	.	.	.	K	.	.	.	.	.	.	.	.	.	.	.	.	.	.	.	.	E	.	.	.
4	.	.	.	.	I	.	.	.	.	.	.	.	.	A	.	.	.	.	R	.	.	.	.	.	.	.	.
4	.	.	.	.	.	.	.	A	.	.	.	.	.	.	.	.	.	.	.	.	.	.	Q	.	.	.	.
4	.	.	.	.	.	.	K	.	.	.	.	.	.	.	.	.	.	.	.	.	.	.	.	.	.	.	.
4	.	.	.	.	.	.	.	.	.	.	.	.	.	.	.	.	.	.	.	.	.	.	.	Q	N	.	.
4	.	.	.	.	.	.	.	.	.	.	.	T	.	.	.	.	.	.	.	.	.	.	.	E	.	.	.
4	.	.	.	.	.	.	.	.	.	.	.	.	.	.	.	.	.	.	.	I	.	H	.	.	.	.	.
3	.	I	.	.	.	.	.	.	.	R	.	.	.	.	.	.	.	.	.	.	.	.	Q	.	.	.	.
3	.	.	.	.	.	.	P	.	.	.	.	.	.	.	.	.	.	.	.	.	.	.	.	E	.	.	.
3	.	S	.	.	.	.	.	.	.	.	.	.	.	.	.	.	.	.	.	.	.	.	.	.	.	.	.
3	.	.	T	.	.	.	.	.	.	.	.	.	.	.	.	.	.	.	.	.	.	.	.	.	.	.	.
3	.	.	.	.	.	.	.	.	.	.	.	.	.	S	.	.	.	.	H	.	.	.	.	.	N	.	.
3	.	.	.	.	.	.	.	.	.	.	.	.	.	.	.	.	.	.	.	.	.	.	.	.	.	.	K
3	.	.	.	.	.	.	.	.	.	.	.	.	.	S	.	.	.	.	R	.	.	.	.	.	.	.	.
3	.	.	.	.	.	.	.	.	.	.	.	.	.	.	.	.	.	.	.	.	.	.	.	K	.	.	.
3	.	.	.	.	.	.	.	A	.	.	.	.	.	.	C	.	.	.	.	.	.	.	.	.	R	.	.
3	.	.	.	I	.	.	.	.	.	.	.	.	.	.	.	.	.	.	.	.	.	.	.	Q	.	.	.
3	.	.	.	.	.	.	.	A	.	.	.	.	.	.	.	.	.	.	.	.	.	.	.	.	N	E	.
3	.	.	.	.	.	.	.	A	.	.	.	.	.	.	.	.	.	.	.	.	.	.	.	E	.	.	.
3	.	.	.	M	.	.	.	.	.	.	Y	.	.	.	.	.	.	.	.	I	.	.	.	R	.	N	.
3	.	.	.	.	.	.	.	.	.	.	.	.	.	.	R	.	.	.	.	.	.	.	.	.	.	.	.
3	.	.	.	.	A	.	.	.	.	.	.	.	.	.	.	.	.	.	.	.	.	.	Q	.	.	.	.
3	.	.	.	M	.	.	.	A	.	.	.	.	.	S	.	.	.	.	H	.	.	.	.	.	.	.	.
3	.	.	.	.	.	.	.	.	.	.	.	.	K	C	.	.	.	.	K	.	.	.	.	.	.	.	.
3	.	.	.	.	.	.	.	A	.	.	.	.	.	.	.	.	.	.	.	I	.	H	.	.	.	.	.
3	.	.	.	.	.	.	.	.	.	.	.	.	.	.	.	.	.	.	.	.	.	.	.	R	N	.	.
3	.	.	.	.	.	Q	.	.	.	.	.	.	.	.	.	.	.	.	.	.	.	.	Q	.	.	.	.
3	.	.	.	M	.	.	.	.	.	.	.	.	.	.	.	.	.	.	.	.	.	.	.	E	.	.	.
2	.	.	.	.	.	.	.	.	.	.	.	.	.	.	.	.	.	.	.	.	.	.	Q	.	.	E	.
2	.	.	.	.	I	.	.	.	.	.	.	.	K	A	.	.	.	.	R	.	.	.	.	.	.	.	.
2	.	.	.	.	.	.	.	.	.	.	.	.	.	.	.	.	.	.	.	.	.	.	.	H	.	E	.
2	.	.	.	.	.	.	.	.	.	.	.	.	.	.	.	.	.	.	.	.	.	.	.	S	.	.	.
2	.	.	.	.	.	.	H	.	.	.	.	.	.	.	.	.	.	.	.	.	.	.	.	Q	.	.	.
2	.	.	.	.	.	.	.	.	.	.	.	.	.	.	.	.	.	.	.	.	.	.	.	.	R	.	.
2	.	.	.	M	.	L	.	A	.	.	.	.	.	.	.	.	.	.	.	.	.	.	.	.	.	.	.
2	.	.	.	I	.	.	.	.	.	.	.	.	.	.	.	.	.	.	.	I	.	.	.	.	.	.	.
2	.	.	.	.	.	.	.	.	.	.	.	.	.	.	.	.	.	.	R	.	.	.	.	.	N	.	.
2	.	.	.	.	.	.	.	A	.	.	.	.	D	.	.	.	.	.	.	.	.	.	.	.	.	.	.
2	.	.	.	.	.	.	.	.	.	.	.	.	.	.	.	.	.	.	.	.	.	H	.	.	N	.	.
2	.	.	.	.	.	.	.	.	.	.	.	.	.	.	.	.	.	.	.	I	.	H	.	R	.	.	.
2	.	.	.	.	.	.	.	.	.	.	.	.	.	.	.	.	.	.	.	.	.	.	.	T	N	.	.
2	.	.	.	.	.	.	.	.	.	.	.	.	.	.	.	.	.	.	.	.	.	.	.	A	N	.	.
2	.	.	.	.	.	.	.	.	.	.	.	.	.	.	.	.	.	.	.	.	.	.	.	V	N	.	.
2	Q	.	.	.	.	.	.	.	.	.	.	.	.	.	.	.	.	.	.	.	.	.	.	.	.	.	.
2	.	.	.	.	A	.	.	.	.	.	.	.	.	.	.	.	.	.	.	.	.	.	.	E	.	.	.
2	.	.	.	.	.	.	.	.	.	.	.	.	.	.	.	.	.	.	.	I	.	.	.	.	N	.	.
2	.	.	.	.	.	.	.	.	.	.	.	.	T	.	.	.	.	.	.	.	.	.	.	.	.	.	.
2	.	.	E	.	.	.	.	.	.	.	.	.	.	.	.	.	.	.	.	.	.	.	.	.	.	.	.
2	.	.	.	.	.	.	.	.	.	.	.	.	.	A	.	.	.	.	R	.	.	.	.	.	.	.	.
2	.	.	F	.	.	.	.	.	.	.	.	.	.	.	.	.	.	.	.	.	.	.	.	.	.	.	.
2	.	.	.	.	.	.	.	.	.	.	.	.	.	.	.	.	.	.	.	.	.	H	Q	.	.	.	.
2	.	.	.	I	.	.	.	.	.	.	.	.	.	.	.	.	.	.	.	.	.	.	.	.	N	E	.
2	.	.	.	.	.	.	H	.	.	.	.	.	.	.	.	.	.	.	.	.	.	.	.	E	.	.	.
2	.	I	.	.	.	.	.	A	.	.	.	.	.	.	.	.	.	.	.	.	.	.	.	.	.	N	.
2	.	.	.	.	.	.	.	.	.	.	.	.	.	.	.	.	H	.	.	.	.	.	.	.	.	.	.
2	.	.	.	I	.	.	.	.	.	.	.	.	.	.	.	.	.	.	.	.	A	.	.	.	.	.	.
2	.	.	.	I	.	.	.	A	.	.	.	.	.	.	G	.	.	.	.	.	.	.	.	.	.	.	.
2	.	.	.	I	.	.	.	.	.	.	.	.	.	.	.	.	.	.	.	.	.	H	.	.	.	.	.
2	.	.	C	.	.	.	.	.	.	.	.	.	.	.	.	.	.	.	.	.	.	.	.	.	.	.	.
2	.	.	.	.	.	.	K	.	.	.	.	.	.	.	.	.	.	.	.	I	.	H	.	.	.	.	.
2	.	.	.	.	.	.	.	.	.	.	.	.	.	.	.	.	.	.	.	I	.	H	.	.	.	E	.
2	.	.	.	.	.	.	.	.	.	.	.	.	D	.	.	.	.	.	.	.	.	.	Q	.	.	.	.
2	.	.	.	.	.	.	.	.	.	.	.	.	.	.	.	.	.	.	.	.	.	.	Q	A	.	.	.
2	.	.	V	.	.	Q	.	.	.	.	.	.	.	.	.	.	.	.	.	.	.	.	.	.	.	.	.
2	.	.	.	.	.	.	.	.	.	.	.	.	.	.	.	.	.	.	R	.	.	.	.	.	.	.	.
1	.	.	.	M	.	.	.	.	.	.	.	.	.	.	.	.	.	.	.	.	.	.	.	E	N	.	.
1	.	.	.	I	.	.	.	.	.	.	.	.	K	.	.	.	.	G	R	.	.	.	.	E	.	.	.
1	.	.	.	.	.	.	.	.	.	.	.	.	.	.	.	.	.	.	.	I	.	.	.	E	N	.	.
1	.	.	.	.	.	.	.	.	.	.	.	.	K	.	.	.	.	.	.	.	.	.	.	.	N	.	.
1	P	.	.	I	.	.	.	.	.	.	.	.	.	.	.	.	.	.	.	.	.	.	.	.	.	.	.
1	Y	.	.	.	.	.	.	.	.	.	.	.	.	.	.	.	.	.	.	.	.	.	.	.	.	.	.
1	.	.	.	.	.	.	H	.	.	.	.	.	.	.	.	.	.	.	.	.	.	.	.	.	.	E	.
1	.	.	.	.	.	.	E	.	.	.	.	.	.	.	.	.	.	.	.	.	.	.	K	.	.	.	.
1	.	.	.	M	.	.	.	A	.	.	.	.	.	.	.	.	.	.	.	.	.	.	.	R	.	.	.
1	.	.	.	.	.	.	.	.	.	.	.	.	.	.	.	.	.	.	.	.	.	.	K	E	.	.	.
1	.	.	.	.	.	.	.	A	.	.	.	.	.	.	.	.	.	.	.	.	.	.	.	A	.	.	.
1	.	.	.	M	.	.	.	.	.	.	.	.	.	.	.	.	.	.	.	.	.	.	.	.	N	.	.
1	.	.	.	.	.	Q	.	A	.	.	.	.	D	.	.	.	.	.	.	.	.	.	.	.	.	.	.
1	.	.	.	.	.	.	P	.	.	.	.	.	.	.	.	.	.	.	.	.	.	.	Q	.	.	.	.
1	.	.	.	.	.	Q	.	.	.	.	.	.	.	.	.	.	.	.	.	.	.	.	Q	T	.	.	.
1	.	.	.	.	.	.	.	.	.	.	.	.	.	.	.	.	.	.	.	.	.	.	K	.	N	.	.
1	.	.	.	.	.	.	.	A	.	.	.	.	.	.	.	.	.	.	.	.	.	H	.	.	.	N	.
1	.	A	.	I	I	.	.	.	.	.	.	.	K	.	.	.	.	G	R	.	.	.	.	.	.	.	.
1	.	.	.	.	.	.	.	.	.	.	.	.	.	.	.	.	.	.	.	I	.	H	Q	T	.	.	.
1	.	.	.	.	.	.	.	A	.	.	.	.	.	.	.	.	.	.	.	.	.	.	.	V	.	E	.
1	.	.	.	.	.	.	.	.	.	.	.	.	.	.	.	.	.	.	.	I	.	H	Q	K	.	.	.
1	.	.	Y	.	.	.	.	.	.	.	.	.	.	.	.	.	.	.	.	.	.	.	.	.	.	.	.
1	.	I	.	.	.	.	.	.	.	R	.	.	.	.	.	.	.	.	.	.	.	.	.	.	.	.	.
1	.	.	.	.	.	.	.	.	.	.	.	.	D	.	.	.	.	.	.	.	.	.	.	V	.	.	.
1	.	.	.	.	.	.	.	I	.	.	.	.	.	.	.	.	.	.	.	.	.	.	.	.	.	E	.
1	.	.	.	M	.	.	.	.	.	.	.	.	.	.	.	.	.	.	.	.	.	.	.	.	.	E	.
1	.	.	.	.	.	.	.	.	.	.	.	.	.	.	.	.	.	.	.	.	.	H	.	.	.	N	.
1	.	.	.	.	.	.	.	.	Q	.	.	.	.	.	.	.	.	.	.	.	.	.	.	.	.	.	.
1	.	.	.	.	.	.	.	.	.	.	.	.	.	.	.	.	.	.	.	.	.	.	.	E	G	.	.
1	.	K	.	.	.	.	.	.	.	.	.	.	.	.	.	.	.	.	.	.	.	.	.	.	.	.	.
1	.	.	.	.	.	.	.	.	.	.	C	.	.	.	.	.	.	.	.	.	.	.	.	.	.	.	.
1	.	.	.	.	.	.	.	.	.	.	.	.	.	.	.	.	.	.	.	.	.	.	D	.	N	.	.
1	.	.	.	.	.	.	.	.	.	.	.	.	.	A	.	.	.	.	R	.	.	.	.	A	.	.	.
1	.	.	.	I	.	.	.	A	.	.	.	.	.	.	.	.	.	.	.	.	.	.	.	E	.	.	.
1	.	.	.	.	.	.	.	.	.	.	.	.	.	.	.	.	.	.	.	.	A	.	.	E	.	.	.
1	.	.	.	.	.	.	.	.	.	.	.	.	.	R	.	.	.	.	.	.	.	.	.	.	.	.	.
1	.	I	.	.	.	.	.	.	.	.	.	.	.	.	.	.	.	.	.	.	.	.	.	A	.	.	.
1	.	.	I	.	.	.	.	.	.	.	.	.	.	.	.	.	.	.	.	.	.	.	.	E	.	.	.
1	.	.	.	.	.	.	.	.	.	.	.	.	.	.	.	.	.	.	.	.	.	.	.	E	.	N	.
1	.	.	.	.	.	A	.	A	.	.	.	.	.	.	.	.	.	.	.	.	.	.	.	.	.	.	.
1	.	.	.	I	.	.	.	A	.	.	.	.	.	.	R	.	.	.	.	.	.	.	.	.	.	.	.
1	R	.	.	.	.	.	.	.	.	.	.	.	.	.	.	.	.	.	.	.	.	.	.	.	.	.	.
1	.	.	.	.	.	.	.	.	.	.	.	.	.	.	.	S	.	.	.	.	.	.	.	.	.	.	.
1	.	.	.	M	.	.	.	.	.	.	.	.	.	.	.	.	R	.	.	.	.	.	.	.	.	.	.
1	.	.	M	.	.	.	.	.	.	.	.	.	.	.	.	.	.	.	.	.	.	.	Q	.	.	.	.
1	.	.	.	I	.	A	.	A	.	.	.	.	.	.	.	.	.	.	.	.	.	.	.	.	.	.	.
1	.	.	.	.	.	.	P	.	.	.	.	.	.	.	.	.	.	.	.	.	.	.	.	.	N	.	.
1	.	.	.	M	.	.	.	S	.	.	.	.	.	.	.	.	.	.	.	.	.	.	.	.	.	.	.
1	.	.	.	M	.	.	.	.	.	.	.	.	.	.	C	.	.	.	.	.	.	.	.	R	R	.	.
1	.	.	.	M	.	.	.	A	.	.	.	.	.	.	R	.	.	.	.	.	.	.	.	.	.	.	.
1	.	.	.	.	.	.	.	.	.	.	.	.	.	.	.	.	.	.	.	.	.	.	.	.	.	.	G
1	.	.	.	.	.	.	.	A	.	.	.	.	.	.	.	.	.	G	.	.	.	H	.	.	.	.	.
1	.	.	Y	.	.	.	.	A	.	.	.	.	.	.	.	.	.	.	.	I	.	H	Q	.	.	.	.
1	.	.	.	.	.	.	.	.	.	.	.	.	.	.	.	.	.	.	.	.	.	H	.	.	.	E	.
1	.	.	.	I	.	.	.	.	.	.	.	.	.	.	.	.	.	.	.	.	.	.	.	R	.	.	.
1	.	.	.	I	.	.	P	.	.	.	.	.	.	.	.	.	.	.	.	.	.	.	.	.	.	.	.
1	.	I	.	.	.	.	.	.	.	.	.	.	.	.	.	.	.	.	.	.	.	.	.	.	.	.	.
1	.	.	.	.	.	.	S	.	.	.	.	.	.	.	.	.	.	.	.	.	.	.	.	S	.	.	.
1	.	.	.	.	.	.	.	.	.	.	.	.	.	.	.	.	.	.	.	.	.	.	Q	T	.	.	.
1	.	A	.	.	.	.	.	.	.	.	.	.	K	.	.	.	.	G	R	.	.	.	.	.	.	.	.
1	.	.	S	I	.	.	.	.	.	.	.	.	.	.	.	.	.	.	.	.	.	.	.	E	.	.	.
1	.	.	.	I	.	.	.	.	.	.	.	.	.	.	.	.	.	.	.	.	.	.	.	D	.	.	.
1	.	.	.	.	.	.	.	.	.	.	.	.	.	C	.	.	.	.	R	.	.	.	.	.	N	.	.
1	.	.	.	I	.	.	.	.	.	.	.	.	.	.	.	.	.	.	.	.	.	.	.	A	N	.	.
1	.	.	.	.	.	.	R	.	.	.	.	.	.	.	.	.	.	.	.	.	.	H	.	.	.	.	.
1	.	.	V	.	.	Q	.	.	.	.	.	.	.	.	.	.	.	.	.	.	A	.	.	.	.	.	.
1	.	.	.	M	.	.	.	.	.	.	.	.	.	.	.	.	.	.	.	.	.	H	.	.	.	.	.
1	.	.	.	.	.	.	.	.	.	.	.	.	.	.	.	.	.	.	.	.	.	.	Q	.	G	.	.
1	.	.	.	.	.	.	.	.	.	.	.	.	.	.	.	.	.	.	.	I	.	.	Q	.	.	.	.
1	.	A	.	.	.	.	.	.	.	.	.	.	.	.	.	.	.	.	.	.	.	.	.	.	.	.	.
1	.	.	.	.	.	.	.	.	.	.	.	.	.	.	.	.	.	.	.	.	.	.	.	.	.	Y	.
1	.	.	.	I	.	.	.	A	.	.	.	.	.	.	.	.	.	.	.	I	.	.	.	.	.	.	.
1	.	.	.	V	.	.	.	A	.	.	.	.	.	.	R	.	.	.	.	.	.	.	.	.	.	.	.
1	.	.	.	Q	.	.	.	.	.	.	.	.	.	.	.	.	.	G	.	I	.	H	Q	.	.	.	.
1	.	I	.	.	.	.	-	-	.	.	.	.	.	.	.	.	.	.	.	.	.	.	.	A	.	.	.
1	.	.	.	I	I	.	.	.	.	.	.	.	.	A	.	.	.	.	R	I	.	.	Q	.	.	.	.
1	.	.	.	.	.	.	.	.	.	.	.	.	.	.	.	.	.	.	.	I	.	.	.	V	.	.	.
1	.	.	.	.	.	.	.	.	.	.	.	.	.	S	.	.	.	.	H	.	.	.	.	.	.	E	.
1	.	.	.	.	.	.	.	.	.	.	.	.	.	S	.	.	.	.	K	.	.	.	.	.	.	.	.
1	.	.	.	I	.	.	.	.	.	.	.	.	.	.	.	.	.	.	.	.	.	.	.	E	N	.	.
1	.	.	.	.	.	.	.	.	.	.	.	.	D	.	.	.	.	.	.	.	.	.	.	T	.	.	.
1	.	.	.	.	.	.	.	A	.	.	.	.	T	.	.	.	.	.	.	.	.	.	.	.	.	.	.
1	.	.	.	.	.	.	H	.	.	.	.	.	.	.	.	.	.	.	.	.	.	.	.	E	N	.	.
1	.	.	I	M	.	.	.	A	.	.	.	.	.	.	G	.	.	.	.	.	.	.	.	.	N	.	.
1	.	.	.	I	.	.	.	A	.	.	.	.	.	.	C	.	.	.	.	.	.	.	.	.	.	.	.
1	.	.	.	.	.	.	.	.	.	.	.	D	.	.	.	.	.	.	.	.	.	.	.	.	.	.	.
1	.	.	.	.	.	.	.	.	.	.	.	.	.	S	.	.	.	.	R	.	.	.	.	.	N	.	.
1	.	.	.	I	.	.	.	M	.	.	C	.	.	.	.	.	.	.	.	I	.	.	Q	K	.	.	.
1	.	.	.	.	.	.	.	.	.	.	.	.	.	.	.	.	.	.	.	.	.	.	Q	R	.	.	.
1	.	.	.	.	.	.	.	.	.	.	.	.	.	.	C	.	.	.	.	.	.	.	.	R	K	.	.
1	.	.	.	.	.	.	.	.	.	.	.	.	.	.	.	.	.	.	.	.	.	.	Q	E	.	.	.
1	.	I	.	.	.	.	.	.	.	.	.	.	.	.	.	.	.	G	.	.	.	.	.	K	N	.	.
1	.	.	V	.	.	Q	.	.	.	.	.	.	.	.	.	.	.	.	.	.	.	.	Q	.	.	.	.
1	.	.	I	.	.	.	.	.	.	.	.	.	.	.	.	.	.	.	.	.	.	.	.	.	.	E	.
1	.	.	.	.	.	.	.	.	.	.	.	.	.	.	.	.	.	.	.	.	.	.	K	.	.	E	.
1	.	.	A	.	.	.	K	.	.	.	.	.	.	.	.	.	.	.	.	.	.	.	.	T	.	E	.
1	.	.	.	.	.	.	.	.	.	.	.	.	.	.	.	.	.	.	.	.	C	.	.	E	.	.	.
1	.	.	.	V	.	.	.	.	.	.	.	.	.	.	.	.	.	.	.	.	.	.	.	.	N	E	.
1	.	.	.	.	.	.	.	.	.	.	.	.	.	.	.	.	.	.	.	.	.	.	.	E	.	.	K
1	.	.	.	.	.	.	.	.	.	.	.	.	.	.	.	.	.	.	.	.	.	.	.	Q	.	E	.
1	.	.	.	.	.	.	.	.	.	.	.	.	.	.	.	.	.	.	.	.	.	.	.	D	.	E	.
1	.	.	I	M	.	.	.	A	.	.	.	.	.	.	.	.	.	.	.	.	.	.	Q	.	.	.	.
1	Y	.	.	.	.	Q	.	.	.	.	.	.	.	.	.	.	.	.	.	.	.	.	.	.	.	.	.
1	.	.	.	.	.	.	.	.	.	.	.	.	.	.	.	.	.	.	.	A	.	.	.	E	.	.	.
1	.	.	.	.	.	.	.	.	.	.	.	V	.	.	.	.	.	.	.	.	.	.	.	.	.	.	.
1	.	.	.	.	.	.	.	.	.	.	.	.	.	.	.	.	.	G	R	.	.	.	.	.	N	.	.
1	.	.	.	.	.	.	.	.	.	.	.	.	.	.	.	.	.	.	.	.	.	H	.	V	.	.	.
1	.	.	.	.	.	.	.	.	.	.	.	.	.	.	.	.	.	.	.	.	.	.	.	R	.	E	.
1	.	.	V	M	.	Q	.	A	.	.	.	.	.	.	.	.	.	.	.	.	.	.	.	.	.	.	.
1	.	.	.	.	.	.	.	.	.	.	.	.	.	.	.	.	.	.	.	.	.	.	.	K	N	.	.
1	.	.	.	.	.	A	.	.	.	.	.	.	.	.	.	.	.	.	.	.	.	H	.	.	.	.	.
1	.	.	I	.	.	Q	.	.	.	.	.	.	.	.	.	.	.	.	.	.	.	.	Q	.	.	.	.
1	.	.	.	.	.	.	.	M	.	.	C	.	.	.	.	.	.	.	.	I	.	.	Q	K	.	.	.
1	.	.	.	M	.	Q	.	A	.	.	.	.	.	.	.	.	.	.	.	.	.	.	.	.	.	.	.
1	.	.	.	.	.	.	.	.	.	.	.	.	.	S	.	.	.	.	H	.	.	.	.	R	.	.	.
1	.	.	.	.	.	.	.	.	.	.	.	.	.	.	.	.	.	.	.	I	.	.	.	.	G	.	.
1	.	.	.	.	.	.	.	.	.	.	.	.	K	.	.	.	.	.	.	.	.	.	.	D	.	.	.
1	.	.	.	.	.	.	.	.	.	.	.	.	D	S	.	.	.	.	H	.	.	.	.	.	.	.	.
1	.	.	.	.	.	G	.	.	.	.	.	.	.	.	.	.	.	.	.	.	.	.	Q	.	N	.	.
1	.	.	.	.	.	.	.	A	.	.	.	.	.	.	.	.	.	.	.	.	.	.	.	.	N	.	.
1	.	.	.	.	.	.	H	.	.	.	.	.	.	.	.	.	.	.	.	I	.	.	.	.	.	.	.
1	.	I	.	.	.	.	.	.	.	.	.	.	.	.	.	.	.	.	.	.	.	.	.	.	.	E	.
1	.	.	.	M	.	.	.	A	.	.	.	.	.	.	R	.	.	.	.	.	.	H	.	.	.	.	.
1	.	.	.	.	.	.	.	.	.	.	.	.	.	.	.	.	.	.	.	.	.	S	.	.	.	N	.
1	.	.	.	.	.	.	.	.	.	.	.	.	.	.	.	.	.	.	.	I	.	.	.	M	.	.	.
1	.	.	.	.	.	.	.	.	.	.	.	.	.	.	.	.	.	.	.	.	.	H	.	E	.	N	.
1	.	A	.	.	.	A	.	.	.	.	.	.	.	.	.	.	.	.	.	.	.	.	.	.	.	.	.
1	.	.	.	.	.	.	.	.	.	.	.	.	.	.	.	.	.	.	.	.	.	.	.	D	N	.	.
1	.	.	.	.	.	.	.	.	.	.	.	T	.	.	.	.	.	.	.	.	.	H	.	.	.	.	.
1	.	.	.	.	.	.	.	.	.	.	.	.	.	.	.	.	.	.	.	.	.	.	.	V	.	E	.
1	.	.	.	.	.	.	.	.	.	.	.	.	.	.	.	.	L	.	.	.	.	.	.	.	.	.	.
1	.	.	.	.	.	.	.	.	.	.	.	.	.	A	.	.	.	.	R	.	.	.	Q	.	.	.	.
1	.	.	.	I	.	.	.	.	.	.	.	.	.	.	.	.	.	.	.	.	.	.	.	N	.	.	.
1	.	.	.	.	.	G	.	.	.	.	.	.	.	.	.	.	.	.	.	.	.	H	.	.	.	.	.
1	.	.	.	.	.	.	.	.	.	.	.	.	.	.	C	.	.	.	.	.	.	.	.	.	N	.	.
1	.	.	.	.	I	.	.	.	.	.	.	.	.	.	.	.	.	.	.	.	.	.	.	.	N	.	.
1	.	.	.	I	.	.	.	A	.	.	.	.	.	.	.	.	.	.	.	.	.	.	.	D	.	.	.
1	.	.	.	I	.	.	.	.	.	.	.	.	.	.	.	.	.	.	.	.	.	.	.	T	.	.	.
1	.	.	.	.	.	.	K	A	.	.	.	.	.	.	C	.	.	.	.	.	.	.	.	.	.	N	.
1	.	.	V	.	.	.	.	.	.	.	.	.	.	.	.	.	.	.	.	.	.	.	G	.	.	.	.
1	.	K	.	I	.	.	.	.	.	.	.	.	.	.	.	.	.	.	.	.	.	.	.	E	.	.	.
1	.	.	.	.	.	.	.	.	.	.	.	V	.	.	.	.	.	.	.	.	.	.	.	.	N	E	.
1	.	.	.	.	.	.	.	.	.	.	.	.	Q	A	.	.	.	.	.	.	.	.	.	.	.	.	.
1	.	.	.	I	.	.	.	.	.	.	.	.	.	.	.	.	.	.	.	.	.	.	.	A	.	.	.
1	.	.	.	.	.	.	.	.	.	.	.	.	.	S	.	.	.	.	R	.	.	.	.	.	.	N	.
1	.	.	.	.	.	.	.	.	.	.	.	.	.	.	.	.	.	.	.	.	.	.	.	K	G	.	.
1	.	.	.	M	.	.	.	.	.	.	.	.	.	.	.	.	.	.	.	.	.	.	.	.	K	.	.
1	.	.	.	M	.	.	.	A	.	.	.	.	.	.	.	.	.	.	.	.	.	.	Q	.	.	.	.
1	.	.	.	.	.	.	.	.	.	.	.	.	.	.	.	.	.	.	.	.	.	H	.	E	.	.	.
1	.	.	.	.	.	.	E	.	.	.	.	.	.	.	.	.	.	.	.	.	.	.	.	.	.	.	.
1	.	.	.	I	.	.	.	.	.	.	.	.	.	.	.	.	.	.	.	I	.	.	.	.	N	.	.
1	.	.	.	.	I	.	.	.	.	.	.	.	K	.	.	.	.	G	R	.	.	.	.	E	N	.	.
1	.	.	.	.	.	.	.	.	.	.	.	.	.	.	.	.	.	.	.	.	.	H	.	A	N	.	.
1	.	I	.	.	.	.	.	A	.	.	.	.	.	.	.	.	.	.	.	.	.	.	.	.	.	.	.
