## Supplemental Table 3 for "Systematic determination of in vitro phenotypic resistance to HIV-1 integrase strand transfer inhibitors from clinical samples"

### Sheet: Supplemental Table 3
		27 codon positions in HIV-1 Integrase																											Fold Change (FC)
Virus ID	Subtype	H51	T66	L68	L74	V79	E92	Q95	T97	H114	G118	F121	A128	E138	G140	Y143	P145	Q146	S147	Q148	V151	S153	N155	E157	G163	S230	D232	R263	BIC	CAB	DTG	RAL	EVG	INSTI mutation pattern
1	B	.	.	.	.	.	.	.	.	.	.	.	.	.	.	.	.	.	.	.	.	.	.	.	.	N	.	.	0.602804	0.923077	1.118	0.839572	1.2093	S230_N
2	B	.	.	.	.	.	.	.	.	.	.	.	.	.	.	.	.	.	.	.	.	.	.	.	T	.	.	.	0.897196	0.576923	2.54835	1.04278	1	G163_T
3	B	.	.	.	.	.	.	.	.	.	.	.	.	.	.	.	.	.	.	.	.	.	.	.	.	.	.	.	1.40187	1.19231	0.79226	0.390698	0.823105	None
4	B	.	.	.	.	.	.	.	.	.	.	.	.	.	.	.	.	.	.	.	.	.	.	.	.	N	.	.	0.883178	1	0.789151	0.52093	0.823105	S230_N
5	B	.	.	.	.	.	.	.	.	.	.	.	.	.	.	.	.	.	.	.	I	.	.	.	.	.	.	.	1.21963	0.769231	0.589347	0.31938	0.389892	V151_I
6	B	.	.	.	.	.	.	.	.	.	.	.	.	.	.	.	.	.	.	.	.	.	.	.	H	.	E	.	0.697435	0.713028	0.801378	n/a	n/a	G163_H D232_E
7	B	.	.	.	.	.	.	.	A	.	.	.	.	.	S	.	.	.	.	H	.	.	.	.	.	.	.	.	5.80908	23.9138	20.699	380.711	2097.9	T97_A G140_S Q148_H
8	B	.	.	.	M	.	L	.	A	.	.	.	.	.	.	.	.	.	.	.	.	.	.	.	.	.	.	.	0.832487	1.57746	0.957895	n/a	n/a	L74_M E92_L T97_A
9	B	.	.	.	.	.	.	.	.	.	.	.	.	.	S	.	.	.	.	R	.	.	.	.	.	N	.	.	2.87805	6.83333	1.94432	121.135	202.267	G140_S Q148_R S230_N
10	B	.	.	.	M	.	Q	.	A	.	.	.	.	.	.	.	.	.	.	.	.	.	.	.	.	.	.	.	0.852941	2.71429	1.11475	n/a	n/a	L74_M E92_Q T97_A
11	B	.	.	.	.	.	.	.	.	.	.	.	.	.	S	.	.	.	.	H	.	.	.	.	.	.	.	.	1.57286	3.19701	2.48551	39.7234	100	G140_S Q148_H
12	B	.	.	.	.	.	.	.	.	.	.	.	.	.	.	.	.	.	.	.	.	.	.	.	S	.	.	.	1.06542	1.23077	0.680494	0.223256	0.577617	G163_S
13	B	.	.	.	.	.	.	.	.	.	.	.	.	.	S	.	.	.	.	R	.	.	.	.	.	.	.	.	12.3224	19.8077	4.97794	972.239	3137.31	G140_S Q148_R
14	B	.	.	.	.	.	.	.	.	.	.	.	.	.	.	.	.	.	.	.	.	.	.	Q	.	.	.	.	1.27919	1.09859	0.757895	n/a	n/a	E157_Q
15	B	.	.	T	.	.	.	.	.	.	.	.	.	.	.	.	.	.	.	.	.	.	.	.	.	.	.	.	0.822335	0.535211	0.894737	n/a	n/a	L68_T
16	B	.	.	M	.	.	.	.	.	.	.	.	.	.	.	.	.	.	.	.	.	.	.	Q	.	.	.	.	0.789474	2.25	1.01103	0.636364	0.651163	L68_M E157_Q
17	B	.	.	M	.	.	.	.	.	.	.	.	.	.	.	.	.	.	.	.	A	.	.	Q	.	.	.	.	0.809097	0.947996	0.873895	n/a	n/a	L68_M V151_A E157_Q
18	B	.	.	.	.	.	.	.	.	.	.	.	.	.	S	.	.	.	.	H	.	.	.	.	.	.	.	.	3.65969	6.31953	7.62942	561.469	3345.22	G140_S Q148_H
19	B	.	.	Y	.	.	.	.	.	.	.	.	.	.	.	.	.	.	.	.	.	.	.	.	.	.	.	.	1.1634	1.58974	1.08758	1.35294	1.2093	L68_Y
20	B	.	.	.	.	.	.	.	.	.	.	.	.	.	.	.	.	.	.	.	.	.	.	Q	T	.	.	.	1.18954	1.69231	1.22759	1.55844	1.79412	E157_Q G163_T
21	B	.	.	.	.	.	.	.	.	.	.	.	.	.	.	.	.	.	.	.	.	.	.	.	E	G	.	.	1.28105	1.38462	1.12634	0.846753	1.55882	G163_E S230_G
22	B	.	.	.	I	.	.	.	M	.	.	C	.	.	.	.	.	.	.	.	I	.	.	Q	K	.	.	.	1.20261	77.0256	2.17196	488.4	2256.27	L74_I T97_M F121_C V151_I E157_Q G163_K
23	B	.	.	.	.	.	.	.	.	.	.	.	.	.	.	R	.	.	.	.	.	.	.	.	R	.	.	.	0.602804	1.71429	1.65574	n/a	n/a	Y143_R G163_R
24	B	.	.	.	.	.	.	.	.	.	.	.	.	.	S	.	.	.	.	H	.	.	.	.	.	.	.	.	2.95282	7.00926	2.34358	392.54	2941.18	G140_S Q148_H
25	B	.	.	.	M	.	.	.	.	.	.	.	.	.	.	C	.	.	.	.	.	.	.	.	R	R	.	.	0.679245	0.84375	0.817204	n/a	n/a	L74_M Y143_C G163_R S230_R
26	B	.	.	.	.	.	.	.	.	.	.	.	.	.	.	.	.	.	.	.	.	.	.	.	R	.	E	.	0.859649	0.9375	1.21429	n/a	n/a	G163_R D232_E
27	B	.	A	.	.	.	.	.	.	.	.	.	.	.	.	.	.	.	.	.	.	.	.	.	.	.	.	.	0.261438	0.307692	0.389049	0.156288	5.34615	T66_A
28	B	.	.	.	.	.	.	.	.	.	.	.	.	A	S	.	.	.	.	H	.	.	.	.	.	.	.	.	1.95096	3.87821	2.60813	120.781	2040.82	E138_A G140_S Q148_H
29	B	.	.	.	.	.	.	.	.	.	.	.	.	.	S	.	.	.	.	H	.	.	.	.	.	.	.	.	3.53181	3.50538	2.97289	146.813	3846.15	G140_S Q148_H
30	B	.	.	.	.	I	.	.	.	.	.	.	.	K	.	.	.	.	G	R	.	.	.	.	E	.	.	.	0.646789	2.14286	0.980296	n/a	n/a	V79_I E138_K S147_G Q148_R G163_E
31	B	.	.	.	.	I	Q	.	.	.	.	.	.	.	.	.	.	.	.	.	.	.	H	.	.	.	.	.	0.531915	1.54348	0.943089	n/a	n/a	V79_I E92_Q N155_H
32	B	.	.	.	.	.	.	.	.	.	.	.	.	.	S	.	.	.	.	R	.	.	.	.	.	.	.	.	4.54167	9	3.69892	183.184	299.885	G140_S Q148_R
33	B	.	.	.	.	.	.	.	.	.	.	.	.	K	.	.	.	.	.	R	.	.	.	.	.	.	.	.	1.75	4.9375	1.39326	17.6801	431.962	E138_K Q148_R
34	B	.	.	.	.	.	.	.	.	.	.	.	.	K	.	.	.	.	.	R	.	.	.	.	.	.	.	.	1.01115	1.85034	0.827536	15.8182	269	E138_K Q148_R
35	B	.	.	.	.	.	.	.	A	.	.	.	.	.	.	R	.	.	.	.	.	.	.	.	.	.	.	.	0.878049	0.980198	1.09519	190.711	15	T97_A Y143_R
36	B	.	.	.	.	.	.	.	.	.	.	.	.	.	.	.	.	.	.	.	I	.	H	.	.	.	N	.	0.340426	1.08696	0.512195	n/a	n/a	V151_I N155_H D232_N
37	B	.	.	.	.	.	Q	.	.	.	.	.	.	.	.	.	.	.	.	.	.	.	H	.	.	.	.	.	1.28431	2.90476	1.63934	n/a	n/a	E92_Q N155_H
38	B	.	.	.	M	.	Q	.	A	.	.	.	.	.	.	.	.	.	.	.	.	.	.	.	.	.	.	.	0.833333	2.42857	1.16393	n/a	n/a	L74_M E92_Q T97_A
39	B	.	.	.	.	.	Q	.	A	.	.	.	.	.	.	.	.	.	.	.	.	.	.	.	.	.	.	.	0.764706	1.42857	1.14754	n/a	n/a	E92_Q T97_A
40	B	.	.	.	.	I	.	.	.	.	.	.	.	K	A	.	.	.	.	R	.	.	.	.	.	.	.	.	13.1408	90.4545	19.3529	n/a	n/a	V79_I E138_K G140_A Q148_R
41	B	.	.	.	.	.	.	.	.	.	.	.	.	.	.	.	.	.	.	.	.	.	.	.	A	.	.	.	1.03553	1.04225	1.07368	n/a	n/a	G163_A
42	B	.	.	.	.	.	.	.	.	.	.	.	.	.	.	.	.	.	.	.	.	.	.	.	H	.	E	.	0.789474	1.3125	1.28571	n/a	n/a	G163_H D232_E
43	B	.	.	.	M	.	.	.	.	.	.	.	.	.	.	.	.	.	.	.	.	.	.	.	.	K	.	.	1.19355	1.61111	1	n/a	n/a	L74_M S230_K
44	B	.	.	.	I	.	.	.	.	.	.	.	.	.	.	.	.	.	.	.	I	.	H	.	R	.	.	.	0.892157	1.80952	1	n/a	n/a	L74_I V151_I N155_H G163_R
45	B	.	.	T	.	.	.	.	.	.	.	.	.	.	.	.	.	.	.	.	.	.	.	.	.	.	.	.	0.689655	0.764706	0.901515	1.08382	2.84337	L68_T
46	B	.	.	M	.	.	.	.	.	.	.	.	.	.	.	.	.	.	.	.	.	.	.	.	.	.	.	.	1.15862	1.70588	0.999843	0.571429	1.14706	L68_M
47	B	.	.	.	.	.	.	.	A	.	.	.	.	.	.	.	.	.	.	.	.	.	.	D	.	.	.	.	1	1.1875	1.2619	n/a	n/a	T97_A E157_D
48	B	.	.	.	I	.	.	.	.	.	.	.	.	.	.	.	.	.	.	.	.	.	.	.	.	N	.	.	0.772414	1.52941	0.921212	1.25536	1.49398	L74_I S230_N
49	B	.	.	.	.	.	.	.	.	.	.	.	.	.	.	.	.	.	.	.	I	.	H	Q	T	.	.	.	2.06098	1.9604	1.83199	14.0757	80.8462	V151_I N155_H E157_Q G163_T
50	B	.	.	.	.	.	.	.	.	.	.	.	.	.	.	.	.	.	.	.	I	.	.	.	.	.	E	.	1.07018	1	0.952381	n/a	n/a	V151_I D232_E
51	B	.	.	.	.	.	.	H	.	.	.	.	.	.	.	.	.	.	.	.	.	.	.	.	E	N	.	.	0.8	1.17647	0.924242	1.03704	1.06024	Q95_H G163_E S230_N
52	B	.	.	.	I	.	.	.	.	.	.	.	.	.	.	.	.	.	.	R	.	.	.	.	.	.	.	.	0.321101	1.48214	0.285714	n/a	n/a	L74_I Q148_R
53	B	.	.	.	I	.	.	.	.	.	.	.	.	.	.	.	.	.	.	.	.	.	H	.	.	.	.	.	0.784314	1.71429	1.11475	n/a	n/a	L74_I N155_H
54	B	.	.	.	M	.	.	.	A	.	.	.	.	.	.	.	.	.	.	.	.	.	.	.	R	.	.	.	0.709677	1	0.672414	n/a	n/a	L74_M T97_A G163_R
55	B	.	.	.	M	.	.	.	A	.	.	.	.	.	S	.	.	.	.	H	.	.	.	.	.	.	.	.	59.1096	417.377	202.456	380.711	2097.9	L74_M T97_A G140_S Q148_H
56	B	.	.	.	.	.	.	.	A	.	.	.	.	.	.	.	.	.	.	.	.	.	H	.	.	.	.	.	1.07944	1.92308	1.85375	30.7057	114.731	T97_A N155_H
57	B	.	.	.	M	.	L	.	A	.	.	.	.	.	.	.	.	.	.	.	.	.	.	.	.	.	.	.	1.03509	3.0625	1.5	n/a	n/a	L74_M E92_L T97_A
58	B	.	.	.	.	.	.	.	.	.	.	.	.	.	.	.	.	.	.	.	.	.	.	.	E	.	.	.	1.19414	1.18919	1.58688	2.96986	4.63529	G163_E
59	B	.	.	.	.	.	.	.	.	.	.	.	.	K	.	.	.	.	G	K	.	.	.	.	V	.	.	.	1.76596	9.78261	2.97561	n/a	n/a	E138_K S147_G Q148_K G163_V
60	B	.	.	.	.	.	.	.	.	L	.	.	.	.	S	.	.	.	.	K	.	.	.	.	V	.	.	.	3.21333	14	2.73438	n/a	n/a	H114_L G140_S Q148_K G163_V
61	B	.	.	.	.	.	.	.	.	.	.	.	.	A	S	.	.	.	.	H	.	.	.	.	E	.	.	.	0.738532	6.48214	0.842365	n/a	n/a	E138_A G140_S Q148_H G163_E
62	B	.	K	.	I	.	.	.	.	.	.	.	.	.	.	.	.	.	.	.	.	.	.	.	E	.	.	.	0.470588	1.66667	0.852459	n/a	n/a	T66_K L74_I G163_E
63	B	.	.	.	.	.	.	.	A	.	.	.	.	.	.	R	.	.	.	.	.	.	.	.	.	.	.	.	1.57317	1.60396	1.25235	88.5714	7.67647	T97_A Y143_R
64	B	.	.	.	.	.	.	.	.	.	.	.	.	.	.	R	.	.	.	.	.	.	.	.	.	.	.	.	1.60976	1.36634	1.64593	63.5946	10.4231	Y143_R
65	B	.	.	.	M	.	.	.	A	.	.	.	.	.	S	.	.	.	.	H	.	.	.	.	.	.	.	.	98.8835	493.378	302.374	519.481	2941.18	L74_M T97_A G140_S Q148_H
66	B	.	.	.	.	.	.	.	.	.	.	.	.	.	.	.	.	.	.	.	.	.	.	.	E	N	.	.	0.648276	1.05882	0.688636	1.09942	1.20482	G163_E S230_N
67	B	.	.	.	.	.	.	.	A	.	.	.	.	.	.	.	.	.	.	.	.	.	.	.	E	.	.	.	1.07586	1.17647	0.689394	1.09942	2.74699	T97_A G163_E
68	B	.	.	C	.	.	.	.	.	.	.	.	.	.	.	.	.	.	.	.	.	.	.	.	.	.	.	.	1.17722	1.57895	1.07615	1.17403	1.55882	L68_C
69	B	.	.	.	.	.	.	.	.	.	.	.	.	.	S	.	.	.	.	H	.	.	.	.	.	.	.	.	2.21725	4.38317	3.97678	361.66	1620.5	G140_S Q148_H
70	B	.	.	.	.	.	.	.	.	.	.	.	.	.	.	.	.	.	.	.	.	.	.	.	.	.	.	.	3.05857	3.9537	2.44068	277.986	2040.82	G140_S Q148_H
71	B	.	.	A	.	.	.	K	.	.	.	.	.	.	.	.	.	.	.	.	.	.	.	.	T	.	E	.	0.45614	0.6875	0.357143	n/a	n/a	L68_A Q95_K G163_T D232_E
72	B	.	K	.	I	.	.	.	.	.	.	.	.	.	.	.	.	.	.	.	.	.	.	.	.	.	N	.	1.63522	3.375	1.78495	n/a	n/a	T66_K L74_I D232_N
73	B	.	.	.	.	.	.	.	.	.	.	.	.	.	S	.	.	.	.	H	.	.	.	.	.	.	.	.	2.96001	6.34259	2.87875	100	2941.18	G140_S Q148_H
74	B	.	.	.	.	.	.	P	.	.	.	.	.	.	.	.	.	.	.	.	.	.	.	.	.	.	.	.	0.924051	1.15789	1.32122	1.10721	1.78313	Q95_P
75	B	.	.	I	M	.	.	.	A	.	.	.	.	.	.	.	.	.	.	.	.	.	.	Q	.	.	.	.	0.709677	1.66667	0.5	n/a	n/a	L68_I L74_M T97_A E157_Q
76	B	.	.	.	I	.	.	.	.	.	.	.	.	.	.	.	.	.	.	.	.	.	.	.	E	.	.	.	1.21519	1.68421	1.47615	2.44675	2.58824	L74_I G163_E
77	B	.	.	.	M	.	.	.	.	.	.	.	.	.	.	R	.	.	.	.	.	.	.	.	.	.	.	.	1.2956	1.21875	1.21505	n/a	n/a	L74_M Y143_R
78	B	.	.	.	.	.	Q	.	.	.	.	.	.	.	.	.	.	.	.	.	.	.	H	.	.	.	.	.	1.21951	3	2.33643	21.4457	138.885	E92_Q N155_H
79	B	.	.	F	.	.	Q	.	.	.	.	.	.	.	.	.	.	.	.	.	.	.	H	.	.	.	.	.	1.36275	3	2.34426	n/a	n/a	L68_F E92_Q N155_H
80	B	.	.	.	.	.	.	.	.	.	.	.	T	.	.	.	.	.	.	.	.	.	.	.	E	.	.	.	0.594937	1.52632	0.963895	0.976623	0.882353	A128_T G163_E
81	B	.	.	.	.	.	.	.	.	.	.	.	T	.	.	.	.	.	.	.	.	.	.	.	E	.	.	.	0.64557	0.684211	0.920728	1.06043	1.01205	A128_T G163_E
82	B	.	.	.	.	.	.	.	.	.	.	.	.	.	.	.	.	.	.	.	.	A	.	.	.	.	.	.	1.01935	1.33333	1.13621	0.81039	3.08824	S153_A
83	B	.	.	.	I	.	.	.	A	.	.	.	.	.	.	.	.	.	.	.	I	.	.	.	.	.	.	.	0.658065	1.06667	0.618966	17.1481	36.3529	L74_I T97_A V151_I
84	B	.	.	Y	.	.	.	.	A	.	.	.	.	.	.	.	.	.	.	.	I	.	H	Q	.	.	.	.	1.09756	1.75248	2.10325	131.93	409.398	L68_Y T97_A V151_I N155_H E157_Q
85	B	.	.	.	I	.	.	.	.	.	.	.	.	.	.	.	.	.	.	.	.	.	.	.	E	N	.	.	0.456853	0.366197	0.357895	n/a	n/a	L74_I G163_E S230_N
86	B	.	.	.	.	.	.	.	.	.	.	.	.	.	.	.	.	.	.	.	.	.	H	.	.	.	.	.	1.52941	2.11111	1.33333	n/a	n/a	N155_H
87	B	.	.	I	.	.	Q	.	.	.	.	.	.	.	.	.	.	.	.	.	.	.	.	.	.	.	.	.	0.741935	1.27778	1.06897	n/a	n/a	L68_I E92_Q
88	B	.	.	.	.	.	.	.	.	.	.	.	.	.	.	.	.	.	.	.	.	.	.	.	E	.	.	K	4.60377	3.9375	3.49462	n/a	n/a	G163_E R263_K
89	B	.	.	.	.	.	.	.	.	.	.	.	.	.	.	.	.	.	.	.	.	.	H	.	E	.	.	.	2.34146	100	1.08826	9.24742	21.7487	N155_H G163_E
90	B	.	.	.	.	.	.	.	.	.	.	.	.	.	C	.	.	.	.	R	.	.	.	.	.	N	.	.	2.625	8.8125	0.962237	19.3351	1759.36	G140_C Q148_R S230_N
91	B	.	.	.	.	.	.	.	.	.	.	.	.	.	S	.	.	.	.	H	.	.	.	.	R	.	.	.	1.43226	5.01149	4.94643	361.264	2097.9	G140_S Q148_H G163_R
92	B	.	.	.	.	.	.	.	.	.	.	.	.	.	.	.	.	.	.	.	.	.	.	.	.	.	.	K	3.19681	4.3913	3.99187	n/a	n/a	R263_K
93	B	.	.	.	.	.	.	.	.	.	.	.	.	K	.	.	.	.	G	R	.	.	.	.	E	N	.	.	0.333333	0.625	0.404762	n/a	n/a	E138_K S147_G Q148_R G163_E S230_N
94	B	.	.	.	.	I	.	.	.	.	.	.	.	K	.	.	.	.	G	R	.	.	.	.	E	N	.	.	0.638298	1.63043	1.30081	n/a	n/a	V79_I E138_K S147_G Q148_R G163_E S230_N
95	B	.	.	.	M	.	.	.	.	.	.	.	.	.	.	.	.	.	.	.	.	.	H	.	.	.	.	.	1.27941	3.33333	0.866667	n/a	n/a	L74_M N155_H
96	B	.	.	.	.	.	.	.	A	.	.	.	.	.	.	.	.	.	.	.	.	.	.	.	.	.	.	.	0.516129	0.866667	0.673125	1.64948	2.79397	T97_A
97	B	.	.	.	.	.	.	.	.	.	.	.	.	.	.	.	.	.	.	.	.	.	.	.	.	G	.	.	1.2	1.13333	1.20832	0.963918	0.683417	S230_G
98	B	.	.	.	.	.	.	.	.	.	.	.	.	.	.	.	.	.	.	.	.	.	.	.	.	.	.	.	2.18315	2.13514	2.5067	1.72546	1.91837	None
99	B	.	.	.	V	.	.	.	.	.	.	.	.	.	.	.	.	.	.	.	.	.	.	.	E	.	.	.	0.673993	0.810811	0.834721	2.19726	4.89412	L74_V G163_E
100	B	.	.	.	.	.	Q	.	.	.	.	.	.	.	.	.	.	.	.	.	.	.	.	Q	.	.	.	.	1.19512	1.21782	0.927835	2.54639	25.6482	E92_Q E157_Q
101	B	.	.	.	.	.	Q	.	.	.	.	.	.	.	.	.	.	.	.	.	.	A	.	Q	.	.	.	.	1.15789	2.5	2.30952	n/a	n/a	E92_Q S153_A E157_Q
102	B	.	.	.	.	.	.	.	.	.	.	.	.	.	.	.	.	.	.	.	.	.	H	.	R	.	.	.	1.40351	2.3125	2.14286	n/a	n/a	N155_H G163_R
103	B	.	.	.	.	.	.	.	.	.	.	.	.	D	.	.	.	.	.	.	.	.	H	.	.	.	.	.	1.25275	2.16216	3.01815	27.9258	112.294	E138_D N155_H
104	B	.	.	.	M	.	.	.	A	.	.	.	.	.	S	.	.	.	.	H	.	.	.	.	.	.	.	.	89.5974	493.448	258.985	515.464	2010.05	L74_M T97_A G140_S Q148_H
105	B	.	.	.	.	.	.	.	.	.	.	.	.	.	.	.	.	.	.	R	.	.	.	.	.	N	.	.	0.767296	1.5	0.774194	n/a	n/a	Q148_R S230_N
106	B	.	.	.	.	.	Q	.	A	.	.	.	.	.	.	.	.	.	.	.	.	.	.	.	.	.	.	.	1.46193	1.83099	1.24211	n/a	n/a	E92_Q T97_A
107	B	.	.	.	.	.	.	.	.	.	.	.	.	.	.	.	.	.	.	.	I	.	H	Q	K	.	.	.	0.954315	1.07042	0.736842	n/a	n/a	V151_I N155_H E157_Q G163_K
108	B	.	.	.	I	I	.	.	.	.	.	.	.	.	A	.	.	.	.	R	I	.	.	Q	.	.	.	.	564.754	5377.19	739.786	n/a	n/a	L74_I V79_I G140_A Q148_R V151_I E157_Q
109	B	.	.	.	.	.	.	.	.	.	.	.	.	.	.	.	.	.	.	.	.	.	H	.	.	.	.	.	1.30488	1.18812	0.99912	8.23711	23.4975	N155_H
110	B	.	.	.	.	.	.	.	.	.	.	.	.	K	.	.	.	.	.	.	.	.	.	.	.	N	.	.	1.43902	1.18812	0.870757	0.402062	0.743719	E138_K S230_N
111	B	.	.	.	.	.	.	.	A	.	.	.	.	.	.	.	.	.	.	.	.	.	.	.	.	.	.	.	0.683871	1.33333	0.676857	1.08763	5.36683	T97_A
112	B	.	.	.	.	.	.	.	.	.	.	.	.	K	.	.	.	.	.	.	.	.	.	.	.	.	.	.	1.23171	1.06931	1.00101	0.757732	0.884422	E138_K
113	B	.	.	.	M	.	.	.	A	.	.	.	.	.	.	.	.	.	.	.	.	.	H	.	.	.	.	.	0.807018	2.5625	0.571429	n/a	n/a	L74_M T97_A N155_H
114	B	.	.	.	.	.	.	.	.	.	.	.	.	A	S	.	.	.	.	H	.	.	.	.	.	.	.	.	2.1422	26.0893	3.15764	n/a	n/a	E138_A G140_S Q148_H
115	B	.	.	.	.	.	.	.	.	.	.	.	.	.	S	.	.	.	.	H	.	.	.	.	.	.	.	.	1.09574	5	1.90244	n/a	n/a	G140_S Q148_H
116	A	.	.	.	.	.	.	S	.	.	.	.	.	.	.	.	.	.	.	.	.	.	.	.	.	.	.	.	1.26168	0.923077	0.700949	0.130233	0.635379	Q95_S
117	A	.	.	.	.	.	.	.	.	.	.	.	T	.	.	.	.	.	.	.	.	.	.	.	E	.	.	.	0.733813	0.829268	0.865979	n/a	n/a	A128_T G163_E
118	A	.	.	.	.	.	.	.	.	.	.	.	.	.	.	.	.	.	.	.	.	.	.	Q	.	.	.	.	0.857143	0.621622	1.65971	5.54872	3.99083	E157_Q
119	C	Q	.	.	.	.	.	.	.	.	.	.	.	.	.	.	.	.	.	.	.	.	.	.	.	.	.	.	0.808824	0.888889	0.933333	n/a	n/a	H51_Q
120	C	.	.	.	.	.	.	.	.	.	.	.	.	.	.	.	.	.	.	.	.	.	.	.	S	.	.	.	0.954248	0.769231	1.25526	1.09091	1.2093	G163_S
121	C	.	.	.	.	.	.	K	.	.	.	.	.	.	.	.	.	.	.	.	.	.	.	.	E	.	.	.	0.993464	0.923077	0.983053	0.679144	2.11628	Q95_K G163_E
122	F	.	.	V	.	.	.	.	.	.	.	.	.	.	.	.	.	.	.	.	.	.	.	.	.	.	.	.	0.653595	0.871795	0.702667	0.935673	1.15663	L68_V
123	G	.	.	.	.	.	.	.	.	.	.	.	.	.	.	.	.	.	.	.	.	.	.	.	A	.	.	.	0.848921	1.26829	1.13402	n/a	n/a	G163_A
124	CRF02_AG	.	.	.	.	.	.	.	.	.	.	.	.	.	.	.	.	.	.	.	.	.	.	Q	.	.	.	.	0.886447	0.972973	1.0895	1.28655	1.44578	E157_Q
125	C	.	.	.	.	.	.	.	.	.	.	.	.	D	.	.	.	.	.	.	.	.	.	.	.	.	.	.	1.08966	1.35294	0.978788	1.36452	1.44578	E138_D
126	G	.	.	.	.	.	.	.	.	.	.	.	.	.	.	.	.	.	.	.	.	.	.	.	A	.	.	.	0.690355	0.478873	0.642105	n/a	n/a	G163_A
127	A	.	.	.	I	.	.	.	.	.	.	.	.	.	.	.	.	.	.	.	.	.	.	.	.	.	.	.	0.868966	0.705882	0.751515	0.920078	1.10843	L74_I
128	A	.	.	.	I	.	.	.	.	.	.	.	.	.	.	.	.	.	.	.	.	.	.	.	.	.	.	.	1.02	1.82353	0.872727	1.11501	1.10843	L74_I
129	C	.	.	.	I	.	.	.	.	.	.	.	.	K	.	.	.	.	.	R	.	.	.	.	E	.	.	.	1.60638	15.8261	2.19512	n/a	n/a	L74_I E138_K Q148_R G163_E
130	A	.	.	.	.	.	.	.	A	.	.	.	.	.	.	.	.	.	.	.	.	.	.	.	.	.	.	.	1.61151	2.73171	1.95876	n/a	n/a	T97_A
131	A	.	.	.	.	.	.	.	A	.	.	.	T	.	.	.	.	.	.	.	.	.	.	.	.	.	.	.	0.676259	1.07317	0.804124	n/a	n/a	T97_A A128_T
132	CRF 03_AB	.	.	.	.	.	.	.	.	.	.	.	.	.	.	.	.	.	.	.	.	.	.	Q	E	.	.	.	0.772152	1.31579	0.811555	0.998051	1.68675	E157_Q G163_E
133	CRF01_AE	.	.	.	I	.	.	.	A	.	.	.	.	.	.	.	.	.	.	.	.	.	.	.	.	.	.	.	0.696203	0.894737	0.778361	1.37232	2.50602	L74_I T97_A
134	C	.	.	.	.	.	.	.	.	.	.	.	.	.	.	R	.	.	.	.	.	.	.	.	.	.	.	.	0.560976	0.445545	0.989837	21.4737	1.9759	Y143_R
135	CRF02_AG	.	.	.	.	.	.	.	.	.	.	.	.	.	A	.	.	.	.	R	.	.	.	Q	.	.	.	.	1.28455	5.05556	1.57578	8.3663	357.115	G140_A Q148_R E157_Q
136	C	.	.	.	.	.	.	.	A	.	.	.	.	.	S	.	.	.	.	H	.	.	.	.	.	.	.	.	15.003	172.78	41.6365	990.469	3741.26	T97_A G140_S Q148_H
137	A	.	.	.	.	.	.	R	.	.	.	.	.	.	.	.	.	.	.	.	.	.	H	.	.	.	.	.	1.34591	1.4375	1.12903	n/a	n/a	Q95_R N155_H
138	G	.	.	.	.	.	.	.	.	.	.	.	.	.	.	.	.	.	.	.	.	.	.	.	K	.	.	.	0.805755	1.02439	1.01031	n/a	n/a	G163_K
139	C	.	.	.	.	.	.	H	.	.	.	.	.	.	.	.	.	.	.	.	.	.	.	.	.	.	.	.	0.851613	2.06667	0.643103	1.07532	1.20588	Q95_H
140	C	.	.	.	M	.	.	.	A	.	.	.	.	.	.	R	.	.	.	.	.	.	H	.	.	.	.	.	1.6044	2.62162	2.24818	1025.64	455.752	L74_M T97_A Y143_R N155_H
141	CRF01_AE	.	.	.	I	.	.	.	.	.	.	.	.	.	.	.	.	.	.	.	.	.	.	.	E	.	.	.	2.1295	2.97561	2.45361	n/a	n/a	L74_I G163_E
142	C	.	.	.	.	.	.	.	.	.	.	.	.	.	.	.	.	.	.	.	.	.	.	.	V	.	.	.	0.954839	1.13333	0.790171	1.03608	0.743719	G163_V
143	CRF02_AG	.	.	.	.	.	.	.	.	.	.	.	.	.	.	.	.	.	.	.	.	.	H	.	.	R	.	.	1.84	2.5	1.4375	n/a	n/a	N155_H S230_R
144	CRF02_AG	.	.	V	.	.	.	.	.	.	.	.	.	.	.	.	.	.	.	.	.	.	H	.	.	R	.	.	1.68421	2.375	1.2381	n/a	n/a	L68_V N155_H S230_R
145	C	.	.	.	I	.	.	.	A	.	.	.	.	.	.	G	.	.	.	.	.	.	.	.	.	.	.	.	0.878049	0.683168	0.986485	69.7371	5.56784	L74_I T97_A Y143_G
146	C	.	.	.	.	.	.	.	.	.	.	.	.	.	.	.	.	.	.	.	.	A	.	.	E	.	.	.	1.1871	1.86667	1.03457	1.13402	0.904523	S153_A G163_E
147	C	.	.	.	.	.	.	K	.	.	.	.	.	.	.	.	.	.	.	.	.	.	.	.	.	.	.	.	0.94964	0.878049	0.659794	n/a	n/a	Q95_K
148	D	.	.	.	.	.	.	K	.	.	.	.	.	.	.	.	.	.	.	.	.	.	.	.	E	.	.	.	0.76129	1.13333	0.499467	0.412371	0.984925	Q95_K G163_E
149	CRF01_AE	.	.	I	.	.	.	.	.	.	.	.	.	.	.	.	.	.	.	.	.	.	.	.	.	.	.	.	0.661871	0.634146	0.57732	n/a	n/a	L68_I
150	CRF02_AG	.	.	.	.	.	.	.	.	.	.	.	.	.	.	.	.	.	.	.	.	.	.	.	Q	.	.	.	0.586667	0.5	0.578125	n/a	n/a	G163_Q
151	D	.	.	.	.	.	Q	.	.	.	.	.	.	.	.	.	.	.	.	.	.	.	.	.	.	.	.	.	1.96341	2.19802	1.82958	1.35567	7.49749	E92_Q
152	CRF01_AE	.	.	.	.	.	.	T	.	.	.	.	.	.	.	.	.	.	.	.	.	.	.	.	.	.	.	.	1.84173	2.34146	2.2268	n/a	n/a	Q95_T
153	C	.	.	V	.	.	Q	.	.	.	.	.	.	.	.	.	.	.	.	.	.	.	H	.	.	.	.	.	0.880503	1.5	1.50538	n/a	n/a	L68_V E92_Q N155_H
154	C	Y	.	V	.	.	Q	.	.	.	.	.	.	.	.	.	.	.	.	.	.	.	H	.	.	.	.	.	1.93711	4.03125	2.10753	n/a	n/a	H51_Y L68_VE92_Q N155_H
155	C	Y	.	V	.	.	Q	.	.	.	.	.	.	.	.	.	.	.	.	.	.	.	.	.	.	.	.	.	1.03145	1.75	1.06452	n/a	n/a	H51_Y L68_VE92_Q
156	A	.	.	.	.	.	.	.	.	.	.	.	.	.	.	.	.	.	.	.	.	.	.	.	N	.	.	.	0.417266	1.46341	0.948454	n/a	n/a	G163_N
157	A	.	.	.	.	.	.	A	.	.	.	.	.	.	.	.	.	.	.	.	.	.	.	.	.	.	.	.	0.848921	1.41463	0.969072	n/a	n/a	Q95_A
158	C	.	I	.	.	.	.	.	.	.	R	.	.	.	.	.	.	.	.	.	.	.	.	.	.	.	.	.	6.07547	40.3438	19.2366	n/a	n/a	T66_I G118_R
159	C	.	.	.	.	.	.	.	A	.	.	.	.	.	.	.	.	.	G	.	.	.	H	.	.	.	.	.	2.28	6.43333	6.0625	n/a	n/a	T97_A S147_G N155_H
160	A	.	.	.	V	.	.	.	A	.	.	.	.	.	.	R	.	.	.	.	.	.	.	.	.	.	.	.	0.589928	0.780488	0.824742	n/a	n/a	L74_V T97_A Y143_R
161	A	.	.	.	.	.	.	.	A	.	.	.	.	.	.	R	.	.	.	.	.	.	.	.	.	.	.	.	0.661871	1.5122	0.762887	n/a	n/a	T97_A Y143_R
162	A	.	.	.	I	.	.	.	A	.	.	.	.	.	.	R	.	.	.	.	.	.	.	.	.	.	.	.	0.561151	1.07317	0.680412	n/a	n/a	L74_I T97_A Y143_R
